# Cluster Buster: A Machine Learning Algorithm for Genotyping SNPs from Raw Data

**DOI:** 10.1101/2024.08.23.609429

**Authors:** Jessica Martin, Nicole Kuznetsov, Kristin Levine, Mathew J. Koretsky, Samantha Hong, Mike A. Nalls, Dan Vitale

**Affiliations:** Center for Alzheimer’s and Related Dementias, National Institutes of Health, Bethesda, MD, USA 20892; DataTecnica LLC, Washington, DC, USA 20037

**Keywords:** Alzheimer’s disease, Parksinson’s disease, single nucleotide polymorphism, genome-wide association studies, GWAS, genetics, genotyping, prediction, neural network, machine learning

## Abstract

Genotyping single nucleotide polymorphisms (SNPs) is fundamental to disease research, as researchers seek to establish links between genetic variation and disease. Although significant advances in genome technology have been made with the development of bead-based SNP genotyping and Genome Studio software, some SNPs still fail to be genotyped, resulting in “no-calls” that impede downstream analyses. To recover these genotypes, we introduce Cluster Buster, a genotyping neural network and visual inspection system designed to improve the quality of neurodegenerative disease (NDD) research. Concordance analysis with whole genome sequencing (WGS) and imputed genotypes validated the reliability of predicted genotypes, with dozens of high-performing SNPs across *LRRK2, APOE*, and *GBA* loci achieving at least 90% concordance per SNP location. Further analysis of concordance between Genome Studio genotypes and imputed and WGS genotypes revealed discrepancies between the genotyping technologies, highlighting the need for selective application of Cluster Buster on SNP locations based on concordance rates. Cluster Buster’s implementation significantly reduces manual labor for recovering no-call SNPs, refining genotype quality for the Global Parkinson’s Genetics Program (GP2). This system facilitates better imputation and GWAS outcomes, ultimately contributing to a deeper understanding of genetic factors in NDDs.
