## Supplementary Table 1 for "Cluster Buster: A Machine Learning Algorithm for Genotyping SNPs from Raw Data"

### Sheet: Sheet1
snpID	gene	concordance_wgs	counts_wgs	concordance_imputed	counts_imputed	concordance_summary
imm_12_39030412	LRRK2	86.36	22	94.59	74	91.46
Variant49133	GBA	88.46	26	93.81	113	92.75
rs35303786	LRRK2	88.89	9			91.67
Seq_rs1237637353_ilmnrev_ilmnF2BT	GBA	90	40			90
rs769451	APOE	90.12	81	96.09	769	95.53
rs769453	APOE	90.32	31	89.8	49	91.23
Seq_rs381418	GBA	91.67	12			91.67
rs150540643	LRRK2	91.67	12	94.04	455	93.97
exm1479346	APOE	93.75	16			94.12
Variant49129	GBA	95.29	170			95.35
rs17491835	LRRK2	96	25	96.8	469	96.81
imm_12_39008719	LRRK2	96.88	32	98.23	113	97.54
Seq_rs76763715.1_ilmnfwd_ilmnF2BT	GBA	99.42	1028			99.42
Seq_rs409652	GBA	100	32	100	240	100
rs7308720	LRRK2	100	4			100
rs356204	SNCA	100	6	88.57	36	90.7
rs34778348	LRRK2	100	1			100
Seq_rs80356771.1_ilmnrev_ilmnF2BT	GBA	100	9			100
rs33995463	LRRK2	100	2			100
19:45412337-GA	APOE	100	6	97.19	323	97.3
chr1:155205034:T:A_ilmnrev_ilmnF2BT	GBA	100	2			100
exm994431	LRRK2	100	3			100
exm994608	LRRK2	100	8			100
exm994671	LRRK2	100	2			100
rs115299243	APOE	100	6	92.5	40	93.18
exm994727	LRRK2	100	2			100
rs34637584	LRRK2	100	2			100
imm_12_39041556	LRRK2	100	5	100	5	100
12:40645273-GA	LRRK2			100	4	100
12:40713845-G-C	LRRK2			100	6	100
19:45411101-G-A	APOE			100	2	100
31536 days, 7:02:00	APOE			93.1	118	93.44
19:45411151-A-G	APOE			97.12	139	97.12
19:45411819-T-C	APOE			96	25	96
19:45411859-G-A	APOE			95.65	47	95.92
19:45411888-CA	APOE			100	12	100
19:45412493-A-C	APOE			98.99	198	98.99
GBA_L363P	GBA			92.59	27	92.59
LRRK2:NM_198578.3:c.155C>T:p.(Ser52Phe)	LRRK2			100	3	100
LRRK2:NM_198578.3:c.6523G>C:p.(Asp2175His)	LRRK2			100	2	100
LRRK2:NM_198578.3:c.7397T>A:p.(Leu2466His)	LRRK2			100	3	100
Neuro-1:155205568	GBA			100	1	100
Seq_rs58559150_ilmnrev_ilmnF2BT	LRRK2			92.31	13	92.31
Seq_rs754743440	GBA			100	2	100
Seq_rs757848523	GBA			100	5	100
Seq_rs76535406.1_ilmnfwd_ilmnF2BT	LRRK2			91.67	12	91.67
Seq_rs777383151	GBA			100	3	100
Seq_rs779958429_ilmnfwd_ilmnF2BT	GBA			100	3	100
Seq_rs78973108	GBA			94.12	16	93.75
Variant49109	GBA			90	10	90
Variant49123	GBA			100	8	100
Variant49130	GBA			95.9	123	96
Variant49141	GBA			100	4	100
Variant52565	LRRK2			100	10	100
Variant52592	LRRK2			95.12	42	95.45
chr12:40734175-40734175_G_A	LRRK2			100	2	100
chr12_40629502	LRRK2			100	1	100
chr12_40668709	LRRK2			100	1	100
chr1:155209728:C:T	GBA			100	7	100
exm106204	GBA			100	3	100
exm106249	GBA			100	10	100
exm1770519	LRRK2			100	4	100
exm994585	LRRK2			100	1	100
exm994606	LRRK2			94.44	18	94.44
exm994637	LRRK2			100	1	100
exm994710	LRRK2			100	4	100
exm994716	LRRK2			100	4	100
exm994737	LRRK2			90.91	11	90.91
kg3p10074026	APOE			92.68	41	92.68
kg3p10074028	APOE			100	2	100
kg3p10074035	APOE			100	2	100
kg3p10074036	APOE			100	1	100
kg3p10074040	APOE			100	1	100
kg3p10074046	APOE			100	1	100
kg3p10074050	APOE			100	1	100
kg3p10074054	APOE			92.64	1305	92.64
kg3p10074066	APOE			100	2	100
kg3p10074067	APOE			93.75	16	93.75
kg3p10074070	APOE			93.1	29	93.1
kg3p10074071	APOE			97.37	38	97.37
rs121908309	GBA			100	1	100
rs142480126	APOE			93.75	17	94.74
rs200125743	APOE			100	1	100
rs201177073	LRRK2			100	2	100
rs267606664	APOE			99.41	819	99.39
rs370594287	APOE			100	3	100
rs371592589	GBA			100	9	100
rs72547983	LRRK2			100	3	100
rs74985840	LRRK2			100	6	100
seq-prion2116	LRRK2			100	4	100
seq-prion2280	LRRK2			100	20	100
seq-prion2328	LRRK2			100	8	100
seq-prion2354	LRRK2			96.55	29	96.55
seq-prion2378	LRRK2			100	1	100
seq-prion2432	LRRK2			100	1	100
seq-rs11083750.1	APOE			98.13	107	98.13
seq-rs145364431	LRRK2			98.63	73	98.63
