## Supplementary Table 2 for "Cluster Buster: A Machine Learning Algorithm for Genotyping SNPs from Raw Data"

### Sheet: gencall_concordance_rates
snpID	gene	gencall_imputed_concordance_rate	gencall_wgs_concordance_rate	wgs_imputed_concordance_rate
12:40687418-GA	LRRK2	100	99.72	100
12:40697943-CT	LRRK2	99.9	99.53	99.9
12:40702471-CA	LRRK2	100	98.97	100
12:40714916-A-G	LRRK2		99.63
12:40761466-GA	LRRK2	100	99.53	100
19:45409113-C-T	APOE	100	99.34	100
19:45409167-C-G	APOE	98.4	97.37	96.92
19:45409595-G-T	APOE	100	99.43	100
19:45411042-G-A	APOE	100	99.44	100
19:45411178-C-T	APOE	100	99.34	100
19:45412337-GA	APOE	100	99.07	100
19:45412358-C-G	APOE	100	88	100
19:45412532-C-T	APOE	100	99.53	100
1:155205518-G-C	GBA		99.71
1:155210498-TC	GBA	100	99.72	100
4:90647278-G-A	SNCA	99.8	98.56	99.9
GBA_L424P	GBA		99.81
JHU_12.40623837	LRRK2	100	98.96	100
JHU_12.40631607	LRRK2	99.8	97.84	98.43
JHU_12.40661321	LRRK2	100	99.81	100
JHU_12.40665919	LRRK2	100	99.16	99.9
JHU_12.40670453	LRRK2	100	99.81	99.9
JHU_12.40694398	LRRK2	97.04	95.56	99.79
JHU_12.40705157	LRRK2	100	97	98.23
JHU_12.40741820	LRRK2	99.9	97.94	98.82
JHU_12.40742005	LRRK2		97.69
JHU_12.40742660	LRRK2	100	99.44	100
JHU_4.90653133	SNCA	98.28	98.45	98.49
JHU_4.90683490	SNCA	99.8	99.91	99.8
LRRK2:NM_198578.3:c.3683G>C:p.(Ser1228Thr)	LRRK2	100	99.81	100
LRRK2:NM_198578.3:c.5174G>A:p.(Arg1725Gln)	LRRK2		99.25
Neuro-1:155209737	GBA	100	99.15	100
Seq_rs11564148_ilmnrev_ilmnF2BT	LRRK2	100	100	100
Seq_rs121908311	GBA	100	99.62	100
Seq_rs1237637353_ilmnrev_ilmnF2BT	GBA		99.81
Seq_rs33958906	LRRK2	99.9	99.33	99.6
Seq_rs35303786	LRRK2	99.25	99.18	100
Seq_rs409652	GBA	100	100	100
Seq_rs550610903_ilmnrev_ilmnF2BT	LRRK2	100	99.81	100
Seq_rs80356771.1_ilmnrev_ilmnF2BT	GBA	100	100	100
Variant49117	GBA	100	99.44	100
Variant49118	GBA	100	99.81	100
Variant49129	GBA		99.45
Variant49131	GBA	100	99.91	100
Variant49133	GBA	100	99.81	100
Variant52563	LRRK2	100	99.34	100
Variant52589	LRRK2	100	99.35	100
chr12:40687431-40687431_G_A	LRRK2	100	99.9	100
chr12:40702955:G:A	LRRK2		99.35
chr12:40702987-40702987_G_A	LRRK2	100	99.24	99.9
chr12:40703028:A:G	LRRK2		99.72
chr19:44905910:C:G_ilmnfwd_ilmnF2BT	APOE	99.07	98.31	99.07
chr19:44906745:G:A	APOE	100	98.51	99.22
chr19:44908684:T:C	APOE	68.93	68.74	98.13
chr1:155205034:T:A_ilmnfwd_ilmnF2BT	GBA		99.91
chr1:155205471:G:A	GBA		99.34
chr1:155209818-155209818_G_T	GBA		99.44
chr1:155235587:C:T	GBA		99.53
chr1:155236376:C:T	GBA	99.8	99.16	99.8
chr4:89770386:T:C	SNCA	99.9	98.26	99.29
exm-rs1491942	LRRK2	99.7	97.73	98.52
exm-rs769449	APOE	100	95.08	100
exm106217	GBA	99.9	99.63	100
exm106220	GBA	99.88	99.06	99.64
exm1770496	LRRK2	100	77.78	100
exm1770510	LRRK2	100	99.63	100
exm994421	LRRK2	21.03	99.72	20.75
exm994432	LRRK2	99.8	99.72	100
exm994436	LRRK2	100	99.63	100
exm994472	LRRK2	100	99.53	100
exm994487	LRRK2	100	99.25	99.9
exm994495	LRRK2	100	99.53	100
exm994512	LRRK2	100	92.31	100
exm994517	LRRK2	100	99.71	100
exm994520	LRRK2	100	99.28	100
exm994551	LRRK2		86.96
exm994561	LRRK2	100	99.53	100
exm994569	LRRK2	100	71.43	100
exm994577	LRRK2	100	99.63	100
exm994583	LRRK2	100	95.65	100
exm994586	LRRK2	100	98.97	99.8
exm994588	LRRK2	100	99.06	100
exm994595	LRRK2		98.97
exm994603	LRRK2	100	99.07	99.88
exm994623	LRRK2	100	100	100
exm994671	LRRK2	100	74.07	100
exm994677	LRRK2	100	88	100
exm994717	LRRK2	100	98.97	100
exm994721	LRRK2	100	99.53	100
exm994727	LRRK2	100	100	100
ilmnseq_rs79909111	LRRK2	100	99.72	100
imm_12_38905568	LRRK2	100	99.44	99.04
imm_12_38907082	LRRK2	99.61	97.86	98.43
imm_12_38910577	LRRK2	100	98.32	98.72
imm_12_38919581	LRRK2	99.9	98.04	98.62
imm_12_38929735	LRRK2	99.7	97.53	98.71
imm_12_38932801	LRRK2	100	99.05	99.8
imm_12_38936769	LRRK2	100	97.85	98.53
imm_12_38937142	LRRK2	99.9	99.44	99.7
imm_12_38941140	LRRK2	100	99.53	99.8
imm_12_38942662	LRRK2	100	97.67	98.43
imm_12_38947320	LRRK2	99.9	99.44	99.9
imm_12_38953142	LRRK2	100	98.97	99.8
imm_12_38953930	LRRK2	100	99.62	99.8
imm_12_38959635	LRRK2	99.9	98.31	98.72
imm_12_38963068	LRRK2	100	99.44	99.9
imm_12_38967184	LRRK2	100	99.07	99.31
imm_12_38968703	LRRK2	100	99.34	99.9
imm_12_38973112	LRRK2	100	97.47	98.33
imm_12_38975855	LRRK2	99.9	97.07	98.31
imm_12_38976249	LRRK2	100	99.34	99.8
imm_12_38984689	LRRK2	99.9	98.68	99.51
imm_12_38984757	LRRK2	100	97.08	97.73
imm_12_38987538	LRRK2	99.9	98.31	99.21
imm_12_38989113	LRRK2	99.9	97.02	98.33
imm_12_38992871	LRRK2	100	97.29	98.53
imm_12_38993663	LRRK2	100	97.37	98.23
imm_12_38995680	LRRK2	100	97.11	98.33
imm_12_38997714	LRRK2	100	99.07	99.8
imm_12_38998460	LRRK2	100	97.56	98.43
imm_12_39000455	LRRK2	100	97.73	98.53
imm_12_39000768	LRRK2	99.9	97.46	98.33
imm_12_39002701	LRRK2	100	99.62	99.8
imm_12_39002741	LRRK2	100	99.44	99.9
imm_12_39008719	LRRK2	100	97.7	98.09
imm_12_39009742	LRRK2	100	98.97	99.51
imm_12_39010297	LRRK2	100	97.29	98.13
imm_12_39011227	LRRK2	100	97.85	98.82
imm_12_39018390	LRRK2	99.9	98.5	98.82
imm_12_39018997	LRRK2	99.8	98.5	98.82
imm_12_39022672	LRRK2	99.9	98.41	98.82
imm_12_39023049	LRRK2	99.8	97.66	98.82
imm_12_39023269	LRRK2	99.9	98.6	98.82
imm_12_39023507	LRRK2	99.9	98.21	98.72
imm_12_39026632	LRRK2	100	97.66	98.62
imm_12_39027140	LRRK2	100	99.63	99.8
imm_12_39028340	LRRK2	99.9	98.02	98.72
imm_12_39030353	LRRK2	99.9	98.68	98.91
imm_12_39030412	LRRK2	99.9	98.48	98.8
imm_12_39030450	LRRK2	99.9	98.49	98.82
imm_12_39032105	LRRK2	100	98.76	99.4
imm_12_39032222	LRRK2	99.9	98.5	98.82
imm_12_39041556	LRRK2	100	99.44	99.8
imm_12_39045862	LRRK2	100	98.21	99.31
imm_12_39046115	LRRK2	100	97.11	98.23
imm_12_39047274	LRRK2	100	97.08	98.23
imm_1_153472965	GBA	99.8	97.85	98.36
kg3p10074027	APOE	100	99.44	99.9
kg3p10074029	APOE	100	99.69	100
kg3p10074030	APOE	100	99.91	100
kg3p10074031	APOE	99.9	99.72	99.9
kg3p10074034	APOE	100	99.62	100
kg3p10074056	APOE		99.34
kgp10800688	SNCA	99.9	99.44	100
kgp11179284	LRRK2	100	97.95	98.82
kgp19044872	LRRK2	100	99.34	99.9
kgp3139537	LRRK2	100	98.13	98.92
kgp7460193	LRRK2	99.9	98.29	99.41
kgp8307178	LRRK2	100	97.66	98.04
kgp8417563	SNCA	100	98.69	99.12
kgp9267785	SNCA	99.71	98.41	99.12
kgp980797	SNCA	100	98.88	99.41
newrs35808389	LRRK2	100	92.31	100
newrs41286476	LRRK2	100	99.91	100
rs10506148	LRRK2	100	99.63	100
rs10506151	LRRK2	99.61	98.69	99.12
rs10516845	SNCA	99.9	99.06	99.41
rs10748029	LRRK2	100	97.66	98.43
rs10784485	LRRK2	85.57	86.02	99.9
rs10784486	LRRK2	100	97.2	98.43
rs10784498	LRRK2	100	97.47	98.04
rs10784548	LRRK2	100	96.92	98.13
rs10878245	LRRK2	99.61	97.57	98.23
rs10878290	LRRK2	46.46	46.72	98.43
rs10878307	LRRK2	100	99.52	99.6
rs10878371	LRRK2	100	97.57	98.43
rs10878405	LRRK2	99.9	97.48	98.43
rs10878413	LRRK2	61.09	69.07	97.77
rs10878434	LRRK2	100	98.13	99.12
rs111261023	SNCA	100	99.34	99.9
rs11175666	LRRK2	78.24	77.73	98.08
rs11175769	LRRK2	100	97.29	98.43
rs11175862	LRRK2	99.9	97.63	98.71
rs11175902	LRRK2	90.14	90.26	99.9
rs11175964	LRRK2	100	100	100
rs11176013	LRRK2	100	97.28	98.42
rs11176160	LRRK2		6.52
rs112645122	SNCA	100	99.44	99.8
rs113065049	LRRK2	100	99.25	100
rs113693842	LRRK2	53.49	54.39	99.32
rs113772607	LRRK2	77.22	77.33	99.21
rs114989493	SNCA	100	99.43	99.9
rs115299243	APOE	100	99.34	99.9
rs11564121	LRRK2	100	99.16	100
rs11564148	LRRK2	100	97.37	98.46
rs117165831	LRRK2	100	99.06	100
rs117891010	LRRK2	99.9	99.07	99.7
rs118055639	LRRK2	100	99.25	100
rs11829088	LRRK2	100	97.76	98.43
rs11832935	LRRK2		23.95
rs11944331	SNCA	99.9	98.31	99.12
rs121908311	GBA		93.33
rs12368227	LRRK2	50.15	49.48	98.51
rs12368229	LRRK2	69.25	69.48	99.41
rs12426498	LRRK2	99.6	98.85	99.9
rs138370386	LRRK2	100	99.53	100
rs138382676	LRRK2	79.63	79.92	99.51
rs138498426	GBA	100	99.62	100
rs142726158	LRRK2		10.42
rs1427263	LRRK2	100	96.94	98.2
rs143063029	APOE	100	98.97	100
rs147138516	GBA	100	99.91	100
rs147469358	LRRK2	99.9	99.53	99.9
rs148877054	LRRK2	100	99.53	100
rs1491938	LRRK2	99.9	97.38	98.23
rs1491943	LRRK2	100	99.25	99.9
rs150050676	LRRK2	100	99.63	100
rs150540643	LRRK2	100	98.59	99.8
rs1529376	LRRK2	100	99.44	99.8
rs168550	SNCA	72.23	72.5	99.21
rs17016107	SNCA	100	99.16	99.8
rs17465946	LRRK2	100	99.04	99.8
rs17466213	LRRK2	100	100	100
rs17466626	LRRK2	99.9	99.34	99.8
rs17484258	LRRK2	100	99.72	100
rs17491536	LRRK2	100	98.69	99.21
rs17491835	LRRK2	100	99.13	99.9
rs1817817	LRRK2	100	100	100
rs183204610	SNCA	100	99.62	100
rs184686013	APOE	100	99.72	100
rs188328778	GBA	100	99.81	99.9
rs188740886	SNCA	100	99.81	100
rs189466561	APOE	99.86	99.19	99.86
rs189596	SNCA	33.69	33.3	97.54
rs1896254	LRRK2	99.9	97.47	98.52
rs190165673	SNCA	100	99.53	99.8
rs190188521	LRRK2	100	99.62	100
rs192348494	APOE	100	99.53	100
rs199768005	APOE	99.87	99.71	99.87
rs2404834	LRRK2	100	98.97	99.41
rs267606661	APOE	99.87	99.9	99.87
rs2723264	LRRK2	99.51	98.04	98.82
rs28365214	LRRK2	100	99.34	100
rs33958906	LRRK2	100	80.77	100
rs33962975	LRRK2	99.9	98.4	99.51
rs33995883	LRRK2	100	99.81	99.8
rs34342799	SNCA	100	99.53	99.61
rs34930175	SNCA	100	99.81	100
rs35173587	LRRK2	100	100	100
rs35236343	SNCA	100	99.44	99.8
rs35303786	LRRK2	100	88.89	100
rs35495602	SNCA	76.85	76.7	99.39
rs356200	SNCA	60.9	98.05	60.51
rs356204	SNCA	98.53	97.94	97.64
rs35683448	SNCA	93.42	93.28	99.9
rs35943576	SNCA	100	99.44	100
rs364897	GBA	100	99.63	100
rs367968666	GBA	100	99.81	100
rs374117599	GBA	100	99.62	100
rs3756054	SNCA	99.9	98.51	99.12
rs3761863	LRRK2	100	97.33	98.16
rs3775422	SNCA	99.8	98.28	99
rs3775423	SNCA	100	98.41	99.12
rs3857054	SNCA	100	99.34	99.9
rs3857055	SNCA	100	98.77	99.7
rs3857057	SNCA	99.9	98.69	99.21
rs3857061	SNCA	99.9	98.66	99
rs3943893	LRRK2	99.9	98.13	98.82
rs398123530	GBA		99.81
rs4088094	SNCA	93.22	92.01	99.32
rs41286466	LRRK2	100	99.52	100
rs4635786	SNCA	99.35	99.08	100
rs4640000	LRRK2	100	100	100
rs4768231	LRRK2	99.8	98.4	98.82
rs4768236	LRRK2	100	97.63	98.32
rs57315777	LRRK2	100	99.34	100
rs57928386	SNCA	100	99.25	99.9
rs60776971	LRRK2	98.67	96.85	98.57
rs61007767	LRRK2	96.02	93.83	98.47
rs61915610	LRRK2	100	98.5	99.02
rs62306305	SNCA	100	98.97	99.7
rs6826785	SNCA	99.9	98.79	99.12
rs7132187	LRRK2	100	98.32	99.02
rs7303525	LRRK2	100	98.51	99.41
rs7307310	LRRK2	99.9	98.32	99.02
rs73097447	LRRK2	99.89	99.69	99.89
rs7313276	LRRK2	1.02	0.88	99.49
rs73263851	LRRK2	100	99.22	100
rs73277533	LRRK2	100	97.39	98.62
rs74076186	LRRK2	100	99.44	100
rs74539083	SNCA	99.9	98.96	99.9
rs7686472	SNCA	100	99.53	99.8
rs769448	APOE	100	99.42	99.8
rs769450	APOE	99	98.1	97.91
rs769451	APOE	98.95	98.59	99.89
rs769452	APOE	100	96.15	100
rs769453	APOE	99.6	99.14	100
rs769455_ilmnBOT	APOE	99.87	99.02	99.87
rs77475431	SNCA	94.54	94.49	99.9
rs78365431	LRRK2	100	99.68	100
rs78501232	LRRK2	100	99.63	100
rs78504001	SNCA		98.97
rs78774467	LRRK2	100	99.35	99.8
rs79431342	LRRK2		99.81
rs7966550	LRRK2	99.9	98.88	99.61
rs7971935	LRRK2	100	98.77	99.41
rs80356771	GBA	99.59	99.39	99.58
rs877973	APOE	100	99.62	99.9
rs919174	LRRK2	100	98.02	98.72
rs963243	LRRK2	100	97.66	98.53
seq-prion1997	LRRK2	100	99.72	100
seq-rs794727708	GBA	100	99.81	100
seq-rs794727908	GBA		99.62
seq_rs144883021	LRRK2	100	99.9	100
seq_rs34410987	LRRK2		80.77
seq_rs34637584	LRRK2	99.88	99.71	99.88
seq_rs35808389	LRRK2	99.87	100	99.87
seq_rs7412	APOE	85.26	85.08	98.91
seq_rs769452	APOE	100	99.9	100
seq_rs769455	APOE	100	100	100
seq_rs78365431	LRRK2	100	100	100
variant.24120	LRRK2	99.9	99.53	99.9
